# Brain tumor induce immunoregulatory dendritic cells in tumor draining lymph nodes that can be targeted by OX40

**DOI:** 10.1101/2024.04.01.587531

**Authors:** Oscar Badillo-Godinez, Liam Helfridsson, Jenni Niemi, Shokoufeh Karimi, Mohanraj Ramachandran, Mats Hellström

## Abstract

Brain tumors and metastases have a poor prognosis due to the unique characteristics of the central nervous system (CNS) and tumor immune microenvironment (TIME). CNS tumors exhibit limited infiltration and activation of dendritic cells (DCs) in tumor tissue and tumor-draining lymph nodes (TdLN), which regulate immune responses influenced by factors in the TIME. The immune response in the brain is significantly different from the rest of the body, and although DC subtypes have been identified in mice and humans with brain tumors or metastases, little is known how they affect the response to immunotherapy. We investigated the immunoregulatory function of cervical DCs (DC-c) compared to peripheral DCs (DC-p) in TdLN. Our analysis revealed that DC-c have unique phenotypes and promoted regulatory T cell expansion and poorly cytotoxic CD8 T cells compared to DC-p. Furthermore, we identified OX40 as a modulator of immunoregulatory DC-c function, and *Batf3* knockout confirmed the essential role of DC-c in mounting an immune response to brain tumors. Additionally, the expression of markers associated with mature regulatory DCs (mregDC) in TdLN was associated with immune regulation in the CNS and the response to OX40. Our findings highlight that immunotherapy interventions can modulate DC-c’s immunoregulatory function, offering an innovative approach for optimized immunotherapy against CNS malignancies.
