## Supplementary Table 1 for "Brain tumor induce immunoregulatory dendritic cells in tumor draining lymph nodes that can be targeted by OX40"

### Sheet: T cell Panel
Fluorochrome	Marker (Dilution)	Clone	Company	No. Cat
BUV393	L/D (1/2000)	BD Horizon Fixable Viability Stain 440UV	BD	566332
	*CD45 (1/200)	30-F11	BD	564279
BUV496	CD44 (1/100)	IM7	BD	741057
BUV661	KLRG1 (1/50)	2F1/KLRG1	BD	741586
BUV737	CD62L (1/100)	MEL-14	BD	612833
	*CD3 (1/100)	145-2C11	BD	612771
BV421	TCF1 (1/50)	S33-966	BD	566692
Amcyan	CD4 (1/100)	RM4-5	BD	563106
BV605	TIM-3 (1/100)	RMT3-23	biolegend	119721
BV650	CD25 (1/100)	PC61	BD	740447
BV780-85	PD-1 (1/100)	29F.1A12	biolegend	135225
FITC	*Tumor cells (GFP)
Percp	CD127 (1/100)	A7R34	biolegend	135022
Texas read	FoxP3 (1/50)	MF-14	biolegend	126407
	*Ki67 (1/100)	16A8		652427
PE Cy7	OX40 (1/100)	OX86	biolegend	119415
PE	Tetramer I (1/20)	H-2 Kb OVA (SIINFEKL)	MBL	TB-5001-1
	*CD107 (1/100)	1D4B	BD	121611
PE Cy5	CD3 (1/200)	145-2C11	biolegend biolegend	100310
	*CD69 (1/100)	H1.2F3		104509
APC Cy7	CD8 (1/100)	53-6.7	BD	557654
APC	Tetramer II (1/20)	I-Ab-OVA323-339	MBL	TS-M710-2
	*FoxP3 (1/50)	MF-14	biolegend	126407
A700	CD107 (1/50)	1D4B	BD	566986
	*L/D (1/2000)	Fixable Viability	BD	564997

### Sheet: Myeloid panel
Fluorochrome	Marker (Dilution)	Clone	Company	No. Cat
BUV393	L/D (1/2000)	BD Horizon Fixable Viability Stain 440UV	BD	566332
BUV496	CD11c (1/100)	N418	BD	750450
BUV661	CD40 (1/50)	3-/23	BD	741519
BUV737	PD-L1 (1/200)	MIH5	BD	568361
BV421	CD200 (1/100)	OX-90	BD	565547
Amcyan	CD11b (1/100)	M1/70	BD	562950
BV605	F4/80 (1/100)	T45-2342	BD	743282
BV650	CD86 (1/100)	GL1	BD	558703
BV780-85	Ly6c (1/200)	AL-21	biolegend	563011
FITC	CD24 (1/200)	M1/69	BD	560536
Percp	PD-L2 (1/100)	MIH37	BD	752610
Texas read	CD103 (1/200)	M290	BD	565849
PE Cy7	CCR7 (1/100)	4B12	biolegend	120123
PE	OX40L (1/50)	RM134L	biolegend	108805
PE Cy5	CD3 (1/200)	145-2C11	biolegend	100310
APC Cy7	CD8 (1/100)	53-6.7	BD	557654
APC	SIINFEKL (1/30)	25-D1.16	biolegend	141605
A700	IA/IE (1/200)	2G9	BD	752163
