## Supplementary Table 3 for "Brain tumor induce immunoregulatory dendritic cells in tumor draining lymph nodes that can be targeted by OX40"

### Sheet: DC1
Cluster 1 DC1: Gene ID	FDR step up (DC1 vs moDC + pDCs + DC2 + DC3 + mregDC)	Fold change (DC1 vs moDC + pDCs + DC2 + DC3 + mregDC)	LSMean(DC1) (DC1 vs moDC + pDCs + DC2 + DC3 + mregDC)
Cxcl9	0.0E0	5.535976774346764E0	97.97660728135624E0
Cd63	0.0E0	-38.13048180464963E0	1.225287711201872E0
Bcl2a1a	0.0E0	2.329277791860217E0	157.1525160983969E0
Cd52	0.0E0	2.457494772275563E0	288.8870959769229E0
Xbp1	4.542992951301617E-272	-12.65208476428853E0	7.479770443051166E0
Ctsd	4.397264635878661E-258	-48.86711479401924E0	2.005745983029556E0
Cd74	2.170277629022172E-246	2.760955384605118E0	415.7144590606531E0
H2-Eb1	3.504656731276072E-232	2.463705428790183E0	860.1251586004219E0
H2-Ab1	2.426559189154779E-221	1.957512423702061E0	502.6386790385077E0
Fcer1g	1.228828009424563E-211	-7.431411175925834E0	5.244732039674986E0
H2-Aa	3.458087976455349E-180	2.0470325942814E0	1253.485429406021E0
Irf8	6.488702816127754E-180	1.135313398044911E0	122.5718857628235E0
Cd36	3.167098971009387E-162	3.548554515888852E0	14.64435950624846E0
Lgals1	1.771723881088831E-145	-5.755200460390029E0	13.46059790004779E0
Fscn1	1.992621881809248E-144	-12.48111054172966E0	3.768773199288034E0
Rpn2	2.089206157699398E-141	-4.922167583840579E0	11.7737889110208E0
CD103:M290|Itgae|AMM2032|pAbO	1.110541983354176E-130	2.10139552242618E0	1471.254645078905E0
Ccl5	1.126932252772961E-118	-45.87295190050498E0	3.867349657535044E0
Arg1	3.667695859863792E-116	-6.477389608327435E0	1.000000000000057E0
Sell	2.399765564997313E-111	-8.96046264867706E0	2.109175960711578E0
Iglc3	6.247862024712041E-106	-22.26018155247682E0	1.811956003730295E0
Xcr1	1.246164124262921E-97	2.009816833656305E0	9.880533895832908E0
Dusp1	1.920469221226202E-97	-14.73560374642881E0	2.609882447724857E0
Fosb	5.499211139620268E-87	-13.58266212658518E0	3.271786880412009E0
Lgals3	2.017440868591924E-86	2.89591764035044E0	44.41770104625738E0
Cd86	5.512351386924816E-79	2.030896323529638E0	14.89152746414998E0
Ccr7	1.523264854895636E-76	-10.45324588460479E0	2.449266747904169E0
Lmna	8.590492827639865E-75	-3.647414482485782E0	1.241241949485755E0
Blnk	4.492217149472535E-72	-7.362565286939517E0	1.116146843238297E0
Fyn	1.137118325218923E-69	-3.11670178017067E0	6.02782356766328E0
Cd7	1.711332466170484E-67	-24.09864892329448E0	1.479426570640488E0
Il15ra	2.703066650366978E-63	-4.058121030246882E0	2.014140071522178E0
Itgae	7.297047530290582E-58	2.990171705166093E0	4.879041380953193E0
Havcr2	7.268770443150019E-54	2.328925800063939E0	16.32006801493571E0
Myc	4.840105877675357E-52	-2.848152666634855E0	2.086920304168814E0
Tmem97	1.852508761174567E-51	-4.115740850156302E0	1.214180205554101E0
Fth1	8.845041761027008E-48	-1.913596456808348E0	156.7003715895098E0
Sec13	1.093784514738283E-46	-2.484018109806007E0	12.14678018620407E0
Thbs1	1.72005980332367E-46	-5.274246647607518E0	1.000000000000114E0
Pdia4	6.337625934296149E-45	-2.137819655636647E0	5.060245843056634E0
Clec10a	1.174645575971637E-38	-8.51632503225112E0	1.524408945719182E0
Cd72	9.594915093976292E-38	-5.039499880423666E0	1.358864656270264E0
Ifnar1	1.143828402166354E-36	-2.72615260443023E0	2.270173863803826E0
Mgst1	1.228682364345507E-35	-3.266409757141886E0	0.9999999999999716E0
Cd9	1.315159386843786E-35	-6.959329600437594E0	16.60359724850241E0
Lat2	1.898590238072891E-33	-2.443212304947701E0	3.354905296167992E0
Rorc	3.214773368749486E-32	-2.303849722617988E0	1.237416904083688E0
Klra17	2.590444681372061E-31	-6.460271115163768E0	0.9999999999999964E0
H2-Ob	1.822630214591069E-30	2.101282176567475E0	11.37664948876909E0
Btla	8.438871832984779E-30	1.743087909448894E0	14.14804699614114E0
Tlr7	1.00304586080452E-29	-5.311198480658446E0	0.9999999999999947E0
Ybx3	1.556063096056415E-29	-2.641471741542077E0	4.09388216044897E0
Tcf7	2.006521347931273E-28	-5.454082803327269E0	1.326867092079276E0
Ptprc	5.733591841947007E-27	-1.885877632335902E0	18.70195346665059E0
Tnfrsf4	2.847720765488592E-26	-5.662537161021132E0	1.043166709833141E0
Dusp2	4.255298240260781E-26	-2.759405517840956E0	4.925125619819816E0
Shoc2	2.954752785405871E-23	-1.904066988984979E0	2.64122028862306E0
Ddx58	2.182818569243547E-22	-1.943221296933904E0	1.239414061212457E0
Ada	1.545932638482523E-21	-2.227146453755358E0	1.309163778497421E0
Tgfb3	2.91027421485422E-21	-1.890325545738059E0	1.07015087438559E0
Glg1	3.423046831210599E-21	-2.164477830069637E0	2.049127337688617E0
Nod1	2.40760968540023E-19	-1.580534408665433E0	2.464533167198709E0
Fas	6.079890792392751E-19	-2.233567167814985E0	1.12235001414518E0
Mtor	2.124006808020062E-18	-1.608250588169714E0	3.032846009326562E0
Alas2	1.427344679920808E-17	-1.473788363185642E0	0.9999999999999858E0
Selplg	2.663056321832014E-17	-1.457479632436671E0	11.58342281344266E0
Adgre1	3.209409496544689E-17	-1.723581983723811E0	1.222087913268691E0
Cd79b	4.963974945466911E-17	-3.059662143105743E0	1.273548121404016E0
Il1rn	7.217328312751264E-16	-1.666539535616408E0	0.9999999999999858E0
Irf7	1.97127267097812E-15	-1.569976198347631E0	10.93786920965065E0
Ccr6	2.47187961807079E-14	-3.032095137538617E0	1.087236908942312E0
Rora	1.212344845814941E-12	-1.383113825272618E0	0.999999999999929E0
Il1r2	8.958352774594454E-12	-1.815331188494754E0	0.9999999999998828E0
Cd8b1	2.540212494721802E-11	-10.91766439601413E0	1.513873486681398E0
Cd38	3.454747780177623E-11	-1.935475080708791E0	3.006967915828653E0
Ccl19	5.857769428156268E-11	-2.28430764782788E0	1.468845483649027E0
Cd48	1.024859458484267E-10	-1.379642373937202E0	11.98790945524251E0
Stat4	1.498843765926871E-9	-2.17860626552212E0	1.079013205880241E0
Csf1	2.166720767825252E-9	-1.586573889579284E0	1.000000000000107E0
Fn1	5.658143141826302E-9	-2.332944555018767E0	1.033517680576409E0
Kit	3.015393660700062E-8	-1.331791636074753E0	7.77186995358332E0
CD11b:M1_70|ITGAM|AHS0005|pAbO	2.198405072931255E-7	-2.380454464227074E0	614.1976081445591E0
Igkc	3.216145945076785E-7	-4.025023503155208E0	5.402177482694221E0
Hprt	8.048340864301627E-7	-1.100106048607248E0	14.91717190867246E0
Ccl17	2.152800828833241E-6	-2.282403589117166E0	1.2737476047086E0
Spp1	2.496123070768345E-6	-2.342563415805675E0	2.100661805833283E0
Slc11a1	2.685741440179904E-6	1.636541836906627E0	3.722783452476047E0
Mzb1	3.570608130166992E-6	-3.635549416197482E0	1.096607243516697E0
Mmp12	4.795381504150692E-6	-1.276539285300479E0	1.051282051282154E0
Cd22	1.198507827659157E-5	-1.436562154937379E0	1.160444925993257E0
Cxcr3	2.163620339178881E-5	-1.515116078788794E0	3.934533220366568E0
Ighm	2.539810592923159E-5	-2.497829391920748E0	18.56466416930924E0
Cxcl1	1.934802463782738E-4	-2.427202182212591E0	1.075025040825309E0
Adam8	2.776545260872624E-4	-1.115994996289449E0	15.04506514020465E0
Klrk1	0.001651903088188997E0	1.440003767280731E0	5.274056271511421E0
Ifngr1	0.001853085883289376E0	1.347992052078267E0	11.08564823506661E0
Cd244	0.004740886727502206E0	-1.10414886346682E0	1.831226881770586E0
Il1b	0.007132106928903744E0	-1.294334454296866E0	2.424359066623362E0

### Sheet: DC2
Cluster DC2: Gene ID	FDR step up (DC2 vs moDC + pDCs + DC3 + mregDC + DC1)	Fold change (DC2 vs moDC + pDCs + DC3 + mregDC + DC1)	LSMean(DC2) (DC2 vs moDC + pDCs + DC3 + mregDC + DC1)
Cxcl9	2.199226632078624E-78	-11.95102422463084E0	3.069163684709732E0
Cd63	4.373646215070332E-147	-7.746323380930028E0	5.910389757405937E0
Bcl2a1a	7.176803070174666E-34	1.109411210689424E0	89.79546998117705E0
Cd52	0.009299989549310462E0	-1.661135486979338E0	94.20642076777222E0
Xbp1	8.921684002257078E-175	-14.20787450277908E0	6.672090580256736E0
Ctsd	1.551210766935244E-35	-12.87858190210046E0	7.524987734423121E0
Cd74	8.508858066817486E-35	-1.20800943802145E0	165.987490041749E0
H2-Eb1	6.886685250656737E-33	-1.189665701031223E0	375.0136002958534E0
H2-Ab1	1.052783990463408E-31	-1.383822068433319E0	225.5947426628554E0
Fcer1g	3.003306826715893E-175	2.217995380306995E0	61.49533900096139E0
H2-Aa	4.063889823454547E-23	-1.188087190688149E0	621.7475198290485E0
Irf8	0.0E0	-8.173020267356883E0	15.82193914319213E0
Cd36	1.66697767519777E-62	-5.415859838847157E0	1.256392460203697E0
Lgals1	3.507456212573899E-31	-1.517898658222428E0	46.66198348069884E0
Fscn1	6.506653901081518E-4	-2.895065902098792E0	15.44142550065618E0
Rpn2	1.295175064264702E-54	-5.203166272422066E0	11.16147770739963E0
CD103:M290|Itgae|AMM2032|pAbO	6.698578705494028E-65	-2.143236066444635E0	424.3631835935939E0
Ccl5	2.967880718128792E-7	-18.43275539631901E0	9.562741042006422E0
Arg1	1.070004177675363E-89	-6.477389608327435E0	1.000000000000057E0
Sell	4.493663950510223E-13	-1.529834465655266E0	11.169292779854E0
Iglc3	7.476389599606398E-64	-11.4272116817256E0	3.500139321695308E0
Xcr1	4.875547217550866E-97	-6.245292350740887E0	1.069345330652196E0
Dusp1	9.132472867648315E-4	1.325076464342031E0	40.83089447140809E0
Fosb	2.703483015147254E-7	1.739955649236282E0	58.20620176661394E0
Lgals3	3.426335359715491E-4	-1.758924786147779E0	12.36473219038814E0
Cd86	1.028332856349363E-15	-2.343771312244648E0	4.053350110505901E0
Ccr7	3.74519273114285E-28	-7.026903165379441E0	3.610487134711658E0
Lmna	2.507906560932537E-44	-3.354055542736273E0	1.343696572913899E0
Blnk	1.251079988179983E-26	-3.445603875299149E0	2.315373161904056E0
Fyn	1.226591512353699E-12	-2.413322647450452E0	7.650219989838654E0
Cd7	3.072826823184527E-83	3.528983961660031E0	74.37002574327198E0
Il15ra	3.859229021916681E-55	-5.828418835166344E0	1.422670260795655E0
Itgae	8.159290048624584E-13	-2.318719583787931E0	1.035248626184794E0
Havcr2	2.329338185071404E-5	-2.52214388982911E0	3.773336659204572E0
Myc	2.881576861869058E-6	-1.262063419966566E0	4.350872611498659E0
Tmem97	2.132172288134615E-16	-2.774844176313309E0	1.761466080907468E0
Fth1	3.097823856475139E-78	-2.097192324995888E0	144.1765874664989E0
Sec13	1.525578473279953E-29	-3.416416996473802E0	9.015049433567356E0
Thbs1	8.585766613825565E-25	-4.110666064110715E0	1.269930578289291E0
Pdia4	1.5233444629305E-13	-2.223934317233085E0	4.880471434455075E0
Clec10a	7.533035556352985E-13	-3.085803169363716E0	4.043834389365653E0
Cd72	1.358122141004712E-30	2.331097189649063E0	11.31950526321998E0
Ifnar1	3.180477554835962E-7	-2.028446016909374E0	2.980945068300102E0
Mgst1	3.213889573694017E-13	-2.628339747376194E0	1.225598784713725E0
Cd9	9.632199811259084E-88	-12.26484664533451E0	9.53646913092507E0
Lat2	8.681466289594462E-5	1.481098167915093E0	10.13252215510419E0
Rorc	1.355006549931093E-9	1.972174776681051E0	4.381990615725371E0
Klra17	3.184025841537084E-18	-5.291980836843696E0	1.212726575898156E0
H2-Ob	4.677323301540661E-7	1.404507297626961E0	8.431503922360774E0
Btla	5.794513713788383E-14	-2.675654076293933E0	3.806531067062904E0
Tlr7	2.723702191424461E-7	-2.637817117209471E0	1.942055549399807E0
Ybx3	2.526389775805323E-20	-3.229708785419313E0	3.39173125181145E0
Tcf7	6.48760758162208E-76	7.750777807526609E0	22.80175112343653E0
Ptprc	3.48335140918677E-60	1.525541560355667E0	45.59878670431135E0
Tnfrsf4	1.317951238849188E-8	-3.501410693838678E0	1.652235892579252E0
Dusp2	7.364884790264408E-4	1.693598775280208E0	18.43922441933978E0
Shoc2	1.999202667019289E-5	-1.688098706435562E0	2.943333630274282E0
Ddx58	9.898969154508E-36	1.770082253679347E0	3.472585457728762E0
Ada	2.329963725035252E-6	-1.88174335384425E0	1.526380385217607E0
Tgfb3	4.573351759059529E-18	-1.980336018688122E0	1.025972002181604E0
Glg1	5.16204829695108E-5	-1.832300228629189E0	2.384055314613846E0
Nod1	3.618421638835017E-13	1.265651979967577E0	4.432033929303927E0
Fas	3.963091415662445E-6	1.612349553411008E0	3.330006306154472E0
Mtor	4.745184527710231E-7	-1.81696840784003E0	2.719004203970599E0
Alas2	1.377912621374835E-13	-1.47378836318544E0	1.000000000000107E0
Selplg	6.131916000320389E-25	-2.294548789515379E0	7.696497045028078E0
Adgre1	6.00403823180953E-251	5.064848694923394E0	5.914831532225945E0
Cd79b	8.013405121552617E-24	2.524262587450658E0	6.963515389303666E0
Il1rn	2.176973107553094E-29	1.409903832919151E0	2.05279307939491E0
Irf7	3.038639098131912E-4	-1.593927518203232E0	10.79183409879987E0
Ccr6	4.519680908925683E-145	9.156330800463568E0	11.36446771850887E0
Rora	2.688305694476264E-6	-1.286926172874939E0	1.064688922794055E0
Il1r2	6.85715294799607E-163	4.664989928414564E0	4.8636883050994E0
Cd8b1	4.262391573579045E-8	-7.234662861228448E0	2.263819849951684E0
Cd38	2.909646153444233E-22	-4.338307782170367E0	1.414911760275558E0
Ccl19	1.16242159991322E-4	-1.532604273566074E0	2.106115126333005E0
Cd48	7.483808481409221E-16	1.37170293316594E0	20.38340723927013E0
Stat4	9.982829966206889E-11	1.621355851673938E0	3.142322371597173E0
Csf1	1.140476745208436E-5	-1.505290893067014E0	1.047665179496896E0
Fn1	2.132189322926916E-5	-2.247786061649041E0	1.069473767559586E0
Kit	1.51542142503775E-16	1.395829706267547E0	12.99064659505049E0
CD11b:M1_70|ITGAM|AHS0005|pAbO	1.140290136346354E-156	4.147324314190877E0	3592.925777642441E0
Igkc	1.834371437635401E-6	-2.975977391982623E0	7.186552048580765E0
Hprt	5.003786548405394E-9	-1.808298730800821E0	9.656882778014676E0
Ccl17	3.147519258505006E-5	-2.900143916971504E0	1.019938335200548E0
Spp1	1.10983355966585E-10	-3.556965941251224E0	1.421643405879053E0
Slc11a1	2.474025945142431E-13	-1.945110865112112E0	1.407546503378397E0
Mzb1	1.596905226394329E-4	-3.429908473673436E0	1.158732046048497E0
Mmp12	5.395121768564617E-99	2.610319625628128E0	2.662104208584934E0
Cd22	9.132871562043175E-31	2.746927350430082E0	3.367012530044176E0
Cxcr3	1.156403062479949E-23	-5.127547102607119E0	1.266658193500913E0
Ighm	7.541681259869435E-8	-1.682454007671885E0	26.60585408354381E0
Cxcl1	0.001191775900093475E0	-2.275420411298779E0	1.14094079546981E0
Adam8	6.7298798134107E-46	-3.352742885150727E0	5.572942113574355E0
Klrk1	1.000090944611719E-10	-1.717447545934161E0	2.460218930084519E0
Ifngr1	7.953223096885966E-4	-1.141366169994383E0	7.783819976991133E0
Cd244	8.13629767535184E-9	1.723817801879724E0	3.061362452348133E0
Il1b	2.784022120439421E-34	2.097667261543772E0	5.353474290494315E0

### Sheet: DC3
Cluster 3 DC3: Gene ID	FDR step up (DC3 vs moDC + pDCs + DC2 + mregDC + DC1)	Fold change (DC3 vs moDC + pDCs + DC2 + mregDC + DC1)	LSMean(DC3) (DC3 vs moDC + pDCs + DC2 + mregDC + DC1)
Cxcl9	0.0E0	3.792927010363866E0	80.43479497339558E0
Cd63	0.0E0	-41.80007534266008E0	1.118232954024734E0
Bcl2a1a	2.921181123145455E-180	1.267142026545965E0	99.98088887620861E0
Cd52	0.0E0	3.015289067726922E0	329.79059152439E0
Xbp1	1.086013991451799E-10	-4.361970980340137E0	21.07217344559831E0
Ctsd	2.842674213140322E-170	-37.28146961327449E0	2.625728644377887E0
Cd74	3.282037871860694E-277	3.127499948189223E0	449.6672557493148E0
H2-Eb1	7.68337565097359E-274	3.138524873469293E0	1004.863891988854E0
H2-Ab1	0.0E0	3.977693581084588E0	791.5382655902358E0
Fcer1g	6.480141173422602E-19	-3.351665141251099E0	11.2692793691167E0
H2-Aa	1.597866782618379E-224	2.706098904584278E0	1515.339343571279E0
Irf8	0.0E0	2.409453175836363E0	215.3992513475241E0
Cd36	0.0E0	3.868561917523192E0	15.38891269099247E0
Lgals1	1.756461459859761E-6	-1.598429468198835E0	44.57253410764679E0
Fscn1	8.880478542865147E-155	-29.99381433727189E0	1.582848361357378E0
Rpn2	1.208085619099668E-51	-1.565055324214071E0	34.16738221838204E0
CD103:M290|Itgae|AMM2032|pAbO	3.911308432214158E-77	-2.322691786123048E0	394.175429015042E0
Ccl5	4.281540541379698E-127	-75.78931402768391E0	2.344806201160509E0
Arg1	1.667291585780185E-117	-6.477389608327815E0	1.0E0
Sell	5.607248260926188E-18	-3.836717457482335E0	4.786321512736322E0
Iglc3	4.351053162177659E-92	-21.49335073084518E0	1.876006215628877E0
Xcr1	0.0E0	7.159062036776847E0	20.29021525858673E0
Dusp1	1.45788630988045E-74	2.992018198858697E0	72.96616156522578E0
Fosb	6.065103918688103E-92	2.797973759890544E0	80.90027325889605E0
Lgals3	9.675378362146455E-124	2.007822462611874E0	34.69881934788373E0
Cd86	0.0E0	5.016427348629995E0	25.81926463586842E0
Ccr7	1.234211743947861E-88	-17.21410179649953E0	1.498362718176736E0
Lmna	3.585849116836921E-58	-3.830816703264232E0	1.184765422067699E0
Blnk	6.59890276174043E-65	-6.66279381749551E0	1.229955845428776E0
Fyn	3.125229951972259E-17	-2.106538228829421E0	8.667748449835926E0
Cd7	5.297260882225166E-60	-18.30603487391062E0	1.942505085109588E0
Il15ra	9.254709584117694E-4	-2.481625954016879E0	3.198228367220509E0
Itgae	8.5921543779088E-56	2.105658305105013E0	3.863474626144409E0
Havcr2	0.0E0	5.107426089595109E0	25.9518399086578E0
F4_80|Adgre1|AMM2027|pAbO	6.560983503947211E-172	-3.305075572267937E0	275.7659382322163E0
Myc	7.40154331302059E-91	1.340186791533877E0	6.72319741763863E0
Tmem97	7.621013903333203E-15	-1.121079118196431E0	3.966520279054066E0
Fth1	3.040025446676411E-15	-1.980937724646252E0	151.8619016165903E0
Sec13	3.453819629518005E-23	-1.37736210051448E0	20.66879759883341E0
Thbs1	4.243800541345235E-47	-5.27424664760814E0	1.0E0
Pdia4	1.450412799405218E-58	1.903586242212223E0	16.30986737693502E0
Clec10a	6.628251709501563E-41	-10.52396772360289E0	1.239023111167626E0
Cd72	5.184736282507624E-29	-4.730089346945287E0	1.444146485590863E0
Ifnar1	9.907141660790543E-30	1.216821425491774E0	6.501065635707164E0
Mgst1	2.770658405566976E-34	-3.217628193851612E0	1.014273513829835E0
Cd9	2.470535358346957E-90	-3.376506089116222E0	33.23652254268109E0
Lat2	1.908520046853174E-51	1.335757945017755E0	9.347845076219528E0
Rorc	3.127847107477701E-36	-2.898305972052751E0	1.0E0
Klra17	7.657963216710152E-29	-5.930067138537473E0	1.086492360465854E0
H2-Ob	1.187911674137292E-183	2.664586238540841E0	13.36619635173179E0
Btla	0.0E0	5.83778973558294E0	29.48110465327727E0
Tlr7	5.800603349114212E-28	-4.993135394836544E0	1.061246830987329E0
Ybx3	1.56867658452135E-11	-1.224452863395537E0	8.166399023123631E0
Tcf7	6.560475380986884E-29	-5.976070265026275E0	1.214723292594272E0
Ptprc	6.503793594570323E-206	1.792673590460888E0	51.47617612035174E0
Tnfrsf4	1.651277148661593E-14	-4.461679009113569E0	1.311888611288111E0
Dusp2	4.397184754972626E-57	1.561852250371384E0	17.34623780145853E0
Shoc2	1.755660156286003E-8	-1.167659150827275E0	4.063369456174541E0
Ddx58	9.035576220801258E-24	-2.257900542597949E0	1.080734783882747E0
Ada	7.94486172978549E-4	-1.874491972809964E0	1.531715843692041E0
Tgfb3	1.513639720356363E-10	-1.796954572006772E0	1.120187580568825E0
Glg1	2.960018729600168E-4	-1.269219393070199E0	3.297748575745118E0
Nod1	1.020817370748662E-10	-1.141958677006825E0	3.269986014235656E0
Fas	2.080258848677974E-7	-1.847603468980079E0	1.333907754405629E0
Mtor	2.344352029164048E-18	1.1061542355077E0	4.967374412519121E0
Alas2	8.323692541355558E-18	-1.473788363185618E0	1.0E0
Selplg	2.808208615436398E-111	1.760736071497792E0	25.00088562263409E0
Adgre1	2.635973929539653E-13	-1.829653786251846E0	1.158220337090825E0
Cd79b	0.001111959765587204E0	-1.875999477583528E0	1.999680945775708E0
Il1rn	7.377297663047754E-15	-1.642927994660894E0	1.012811971506153E0
Irf7	1.030844338376167E-50	1.278166053105227E0	19.70718698023302E0
Ccr6	2.819580281846915E-13	-3.051583947555866E0	1.080720406860905E0
Rora	3.220353024094298E-11	-1.365766058510643E0	1.011079411683227E0
Il1r2	3.741652265419375E-6	-1.477995917640841E0	1.201034619516804E0
Cd8b1	2.489097362347765E-7	-8.897681105845127E0	1.850003002648009E0
Cd38	0.005011357376842574E0	-2.156757589226129E0	2.724635355837108E0
Ccl19	3.562893639499365E-6	-2.511122936109718E0	1.34596038412883E0
Cd48	5.62148433935646E-164	2.757516824644207E0	33.65640137745322E0
Stat4	1.6135810799625E-6	-1.948169443121116E0	1.194760301756673E0
Csf1	1.03315996381493E-7	-1.54256485138569E0	1.025255323013539E0
Fn1	1.761172545696868E-7	-2.305461153407181E0	1.044854747786303E0
Kit	2.427859045699424E-277	2.389725863118242E0	19.24930169578965E0
CD11b:M1_70|ITGAM|AHS0005|pAbO	2.31437150174077E-8	-1.223969865958875E0	1113.021418319811E0
Igkc	4.682960987297849E-7	-4.663146275776102E0	4.693325172283949E0
Hprt	5.424555438605154E-50	1.614543455466364E0	23.66928518440682E0
Ccl17	1.607002312532769E-7	-2.961955625558022E0	1.0E0
Spp1	8.701306481600594E-176	1.612310992290567E0	6.511686459552607E0
Slc11a1	3.585003522702796E-224	3.31380351967754E0	6.017408531995216E0
Mzb1	1.137959642959728E-5	-3.69517501658323E0	1.079820869347714E0
Mmp12	0.001185439154636578E0	-1.285912724894538E0	1.044650350349173E0
Cd22	1.734160038365001E-15	1.194336428195446E0	1.830876000723265E0
Cxcr3	4.675035489574204E-64	1.835924261723381E0	9.061795517803148E0
Ighm	7.741278131376527E-50	-2.339100879329821E0	19.72520944513235E0
Cxcl1	9.068923657913579E-6	-2.624308133189433E0	1.0E0
Adam8	0.0E0	3.872556209753339E0	43.20831054159953E0
Klrk1	0.0E0	4.847154557716943E0	11.61029797105766E0
Ifngr1	3.1172639538596E-268	4.525609509398293E0	24.80244187475614E0
Cd244	5.947524455957294E-14	1.342760808817715E0	2.527898600711296E0
Il1b	9.892778559080067E-37	2.577148755565875E0	6.160960589020192E0

### Sheet: moDC
Cluster 4 moDC: Gene ID	FDR step up (moDC vs pDCs + DC2 + DC3 + mregDC + DC1)	Fold change (moDC vs pDCs + DC2 + DC3 + mregDC + DC1)	LSMean(moDC) (moDC vs pDCs + DC2 + DC3 + mregDC + DC1)
Cxcl9	8.178237188581323E-56	-25.1158623668487E0	1.473127075106131E0
Cd63	0.0E0	14.97343756895526E0	176.0439320294099E0
Bcl2a1a	3.326457805942971E-302	-47.60130881119234E0	2.068956896954532E0
Cd52	0.0E0	-41.24935817888736E0	4.230003080759758E0
Xbp1	0.0E0	17.57270607946867E0	374.1854303884202E0
Ctsd	0.0E0	56.73014885460362E0	452.2234261907643E0
Cd74	0.0E0	-130.4184264803275E0	1.789272454659937E0
H2-Eb1	0.0E0	-128.3738026243367E0	4.053263784023272E0
H2-Ab1	0.0E0	-103.3226709542661E0	3.45143656610071E0
Fcer1g	8.400946829689081E-151	-8.770216940209833E0	4.461955264749228E0
H2-Aa	0.0E0	-86.65663766817724E0	9.93637091288224E0
Irf8	2.0012220846E-314	-33.31799647726653E0	3.952426488399666E0
Cd36	2.514377343755892E-36	-5.882346117670687E0	1.160033286923566E0
Lgals1	7.207713367431351E-17	1.305460686857595E0	82.98081881871803E0
Fscn1	2.45791457126099E-71	-28.48365493966666E0	1.666183394250353E0
Rpn2	2.464757906467926E-211	11.4015606443249E0	209.6134569252736E0
CD103:M290|pAbO	7.731241984549728E-21	1.341716095737981E0	1051.907569937252E0
Ccl5	4.492241105247483E-29	-14.0154059561274E0	12.5343036494321E0
Arg1	0.0E0	27.96050688998633E0	28.32225832781336E0
Sell	5.082582633255271E-51	-13.47096527086753E0	1.413289202684069E0
Iglc3	6.716366297159632E-30	-15.16715315637491E0	2.648301893965318E0
Xcr1	1.199272966484661E-52	-6.236066158166132E0	1.070878252425691E0
Dusp1	5.596311013983327E-19	-4.732705436854991E0	7.902391611048898E0
Fosb	8.067273854189505E-23	-7.679879235616204E0	5.722668047892554E0
Lgals3	7.373376528492796E-18	-1.43595412070615E0	14.80578217644364E0
Cd86	6.645614730109144E-60	-9.03232544575922E0	1.116814586981956E0
Ccr7	4.811776786596163E-32	-13.00486701685011E0	1.975986647128959E0
Lmna	0.0E0	13.7015757025143E0	17.49394430295999E0
Blnk	7.414246124765446E-10	-2.593265200319095E0	3.021887564001013E0
Fyn	1.138346122134267E-73	-8.275917017856372E0	2.358741020624077E0
Cd7	9.04265010201756E-23	-14.51637774655989E0	2.44272520499754E0
Il15ra	9.294163260115282E-26	1.741819497281439E0	11.07908010533038E0
Itgae	1.020926135520998E-7	-2.407500988861196E0	0.9999999999999982E0
Havcr2	2.760337450013679E-38	-9.290861411389539E0	1.082258489076185E0
F4_80|Adgre1|AMM2027|pAbO	1.185194314973471E-37	1.836389849369854E0	1298.213364799663E0
Myc	6.119223764514042E-144	5.337793020151177E0	16.42277263881275E0
Tmem97	3.245259442371976E-135	7.998113113382433E0	16.12188210883104E0
Fth1	2.775032917523689E-85	2.273343052608504E0	517.5984983675135E0
Sec13	1.857976901247075E-109	7.939121478327085E0	100.0194070357438E0
Thbs1	0.0E0	20.29441542522471E0	21.96070431734762E0
Pdia4	1.256409244054415E-16	2.081062802320449E0	17.38358586933467E0
Clec10a	1.403174384027596E-19	-12.55517946930694E0	1.041713594460433E0
Cd72	8.600785103998883E-15	-5.337496816611967E0	1.285738202626383E0
Ifnar1	1.506619932177694E-4	-1.411810995592889E0	4.121373524713725E0
Mgst1	5.840545657616466E-255	11.37438088088158E0	12.03962004846565E0
Cd9	0.0E0	36.49179657699713E0	522.730157964389E0
Lat2	6.447506762106599E-28	-4.855596829744927E0	1.754041562133992E0
Rorc	3.95468118835293E-139	3.873965602509786E0	6.762890064836583E0
Klra17	6.59149527368049E-12	-5.157757892031634E0	1.24310789128215E0
H2-Ob	7.885209370987142E-35	-7.489476372525615E0	1.000000000000339E0
Btla	1.770906162000761E-38	-9.684755754424481E0	1.10738867519709E0
Tlr7	9.261470141052002E-11	-4.476115854577688E0	1.178584674129326E0
Ybx3	1.486358445170882E-70	6.420800637394128E0	32.69951553195432E0
Tcf7	7.009949591536287E-10	-4.898844318488707E0	1.471356240554908E0
Ptprc	9.802019306986308E-228	-12.74745336797902E0	3.012946662820262E0
Tnfrsf4	6.367219939844142E-8	-4.248683702371838E0	1.374699576478402E0
Dusp2	7.343975733646832E-22	-7.956306583857819E0	1.787015211542066E0
Shoc2	3.577562553234755E-33	3.98548168864294E0	12.32462308160754E0
Ddx58	1.922826680451604E-30	2.788705184877584E0	4.7554407847203E0
Ada	4.010157813334408E-110	6.414361139681406E0	8.92815592471797E0
Tgfb3	2.12340078588049E-169	5.550581981001413E0	5.884249080352447E0
Glg1	4.489403455061217E-27	4.14673818345666E0	10.98283769849832E0
Nod1	5.281189399857797E-32	3.405650536028693E0	8.889632217229732E0
Fas	1.184360627112816E-6	-2.071291196752932E0	1.202538075754054E0
Mtor	3.583682729913418E-18	3.031273381778871E0	10.34950731272266E0
Alas2	5.588975062798768E-153	3.368941815927851E0	3.368941815927947E0
Selplg	4.002476581563553E-113	-15.20820215912619E0	1.246043320882304E0
Adgre1	3.68752621984653E-10	-2.105209958422737E0	1.019771012137536E0
Cd79b	5.216666874695907E-7	-2.950740612215597E0	1.317574852931131E0
Il1rn	4.163210629156602E-18	2.405274140613632E0	3.03131200290651E0
Irf7	7.739836863371912E-26	-4.086105152176829E0	4.516867289615753E0
Ccr6	5.363846237297849E-7	-3.31405312674517E0	0.9999999999999414E0
Rora	8.567851473632015E-91	2.735732803903463E0	2.799331707737934E0
Il1r2	2.932042501243843E-5	-1.815331188494636E0	0.9999999999999414E0
Cd8b1	0.002813970286835023E0	-6.89431195095462E0	2.372427020309246E0
Cd38	9.01289928466352E-6	2.161911572373864E0	9.691751680387156E0
Ccl19	5.026916960548923E-6	-1.695056447733067E0	1.925570118437292E0
Cd48	1.011021426998327E-92	-15.80900324843409E0	1.182872503463061E0
Stat4	0.001694402861699258E0	-2.043198404119006E0	1.144146486273842E0
Csf1	6.896168774777049E-19	2.420642621185898E0	2.91393692149186E0
Fn1	3.04652653346595E-67	7.461328667660005E0	7.837281002075684E0
Kit	5.916739704010257E-16	1.867188444451221E0	16.1846908785482E0
CD11b:M1_70|ITGAM|AHS0005|pAbO	6.456888467137244E-7	-2.610803563909286E0	563.8632952528051E0
Igkc	2.193034178959156E-4	-4.735964467788776E0	4.624086534971312E0
Hprt	4.665469152970026E-24	2.628857355434467E0	33.41510304616224E0
Ccl17	0.00494518396437696E0	-2.85675278199479E0	1.034416536457547E0
Spp1	2.41073334047133E-4	6.022563362339167E0	14.5913915328689E0
Slc11a1	3.563157666986442E-13	-2.538380063576275E0	1.102601986374511E0
Mzb1	0.006903145442625053E0	-3.586019836836325E0	1.110953310847703E0
Mmp12	0.001126711128489732E0	-1.352259248649288E0	1.000000000000055E0
Cd22	1.922423158473266E-4	-1.699140248769784E0	0.9999999999999414E0
Cxcr3	2.654738007187123E-14	-5.184094607642543E0	1.253354868467678E0
Ighm	4.453952634596531E-142	-12.32314322009939E0	3.999339124918428E0
Cxcl1	1.410674417132741E-4	1.900464197952949E0	3.88922856284519E0
Adam8	4.907466103976754E-78	-16.72235731687537E0	1.170004277336343E0
Klrk1	8.790925819308489E-23	-3.711318927079326E0	1.206074175463334E0
Ifngr1	1.719396865039633E-16	-2.729859582303229E0	3.563635900343897E0
Cd244	1.358842580570154E-5	-2.188192456611003E0	0.9999999999999982E0
Il1b	1.572799079720806E-8	-2.842225833669281E0	1.190839694656315E0

### Sheet: mregDC
Cluster 5 mregDC: Gene ID	FDR step up (mregDC vs moDC + pDCs + DC2 + DC3 + DC1)	Fold change (mregDC vs moDC + pDCs + DC2 + DC3 + DC1)	LSMean(mregDC) (mregDC vs moDC + pDCs + DC2 + DC3 + DC1)
Cxcl9	2.116971331328601E-170	-15.05544656844226E0	2.444601153755229E0
Cd63	0.0E0	1.328817386246042E0	49.30546939066971E0
Bcl2a1a	0.0E0	2.056578595399031E0	144.1160544220565E0
Cd52	5.58437293051625E-13	-2.463019216742646E0	65.8391466685207E0
Xbp1	0.0E0	-26.95956596489246E0	3.53947643624997E0
Ctsd	1.771237923138243E-204	-23.15598066646187E0	4.21374592668144E0
Cd74	6.531380793592149E-37	-2.3014529123983E0	93.43048250634456E0
H2-Eb1	4.059949944875214E-116	-3.041881238046542E0	160.7534328016918E0
H2-Ab1	0.0E0	-8.702567366401118E0	40.13470690493705E0
Fcer1g	2.668276496548613E-4	-2.082696742768826E0	17.53395707472009E0
H2-Aa	5.234252465562495E-101	-2.785679558781108E0	289.0597437285469E0
Irf8	1.142510705242458E-197	-6.685430608108365E0	19.24025157683354E0
Cd36	1.29895977542551E-110	-4.504877536400053E0	1.499661554312638E0
Lgals1	1.609011881913693E-152	-6.473775090456986E0	12.01127663503576E0
Fscn1	0.0E0	44.85151827340911E0	214.9938588723198E0
Rpn2	0.0E0	-12.82819056994039E0	4.628986625215475E0
CD103:M290|pAbO	4.217796956857756E-18	1.538744111348072E0	1170.026797008672E0
Ccl5	0.0E0	140.2810062041466E0	860.2397678966225E0
Arg1	3.446139992941289E-178	-6.392513722905278E0	1.012874586082035E0
Sell	4.484543500800147E-203	-15.42598096362562E0	1.23646813934829E0
Iglc3	7.17373388074421E-150	-23.96623126427829E0	1.684038374201918E0
Xcr1	6.154681962786738E-186	-5.862126314572688E0	1.136934950264049E0
Dusp1	2.603232371395674E-14	1.104158583209998E0	35.25489120606471E0
Fosb	1.937823717285131E-5	-2.195409179718824E0	18.82514833152891E0
Lgals3	4.148647411130374E-16	-2.026960851995488E0	10.87651825586727E0
Cd86	1.749616165396388E-42	-2.149589022713209E0	4.388340101147605E0
Ccr7	0.0E0	51.89259026382977E0	118.9974579265036E0
Lmna	1.485160075166024E-47	-2.803578185477003E0	1.589961025756338E0
Blnk	1.514558137579806E-6	-2.224614684372304E0	3.48135042908325E0
Fyn	1.776029984086446E-105	-4.794779961958756E0	4.00267745720339E0
Cd7	9.532286479114241E-104	-20.3397527998215E0	1.750170374401932E0
Il15ra	0.0E0	6.175627786322086E0	23.69664483504289E0
Itgae	1.036439561998924E-19	-2.038666150923892E0	1.164756517082765E0
Havcr2	7.480131830697127E-128	-7.556568774145052E0	1.324240863480782E0
F4_80|Adgre1|AMM2027|pAbO	3.163171752921469E-11	-1.17450161038728E0	703.2224963992194E0
Myc	4.247154464588652E-139	-5.445855369881514E0	1.126711768803261E0
Tmem97	5.18875744590055E-58	-3.575193699154448E0	1.388031325050861E0
Fth1	4.295099451924936E-215	-2.762710648942367E0	111.7899752682133E0
Sec13	7.954211566134415E-154	-6.239320577748524E0	5.062984145914925E0
Thbs1	3.185345602085068E-57	-4.779029771606623E0	1.099460517152465E0
Pdia4	1.160778202371818E-116	-6.061034280380588E0	1.889454946976002E0
Clec10a	7.799544310716256E-70	-11.51473399794739E0	1.134233509295882E0
Cd72	4.273403792960699E-43	-4.57242188996419E0	1.491857042021365E0
Ifnar1	1.095472476185221E-32	-2.69575267504781E0	2.294006398170495E0
Mgst1	1.005679968244838E-50	-3.197053272087367E0	1.020416660999786E0
Cd9	4.808934204386943E-115	-11.16165990828007E0	10.46243473353024E0
Lat2	3.248010881919331E-104	-6.126604697030834E0	1.401656557573006E0
Rorc	8.834027600386775E-48	-2.685641284126402E0	1.073697548304494E0
Klra17	1.375489282738847E-44	-5.739726978454251E0	1.121309302485315E0
H2-Ob	5.475471066116658E-87	-4.387792632261103E0	1.676073220584612E0
Btla	5.970642728140146E-112	-5.774235430690794E0	1.832245599714042E0
Tlr7	3.858567134417253E-44	-5.004763928386145E0	1.058875783126496E0
Ybx3	1.612462914103312E-106	-8.175865830075182E0	1.388829609752065E0
Tcf7	8.095155568387852E-162	1.659100388681336E0	9.345804561694763E0
Ptprc	7.005051270547368E-172	-4.244533656874185E0	8.777070763484517E0
Tnfrsf4	0.0E0	17.65486511903899E0	23.82935324031268E0
Dusp2	1.514794814668645E-115	3.001706533697291E0	27.338671512161E0
Shoc2	7.749402692098482E-13	-1.896060488404977E0	2.651309182474051E0
Ddx58	3.720357793210987E-5	-1.491278269127521E0	1.57061002922967E0
Ada	2.353590747597879E-37	-2.600411117273547E0	1.134666336226587E0
Tgfb3	8.83006580044257E-31	-1.893799645431637E0	1.06837524564628E0
Glg1	2.031339514759767E-9	-1.928391183844385E0	2.276421833416407E0
Nod1	7.799544310716256E-70	-3.40340327611972E0	1.21778934225199E0
Fas	3.436377487386163E-211	3.415260634784004E0	5.542400934584577E0
Mtor	9.829575107100513E-11	-1.769982170434865E0	2.783855439149647E0
Alas2	1.079025071450818E-27	-1.473788363185618E0	1.0E0
Selplg	8.808911012753599E-38	1.238226028047843E0	19.05434113471892E0
Adgre1	5.950797579442027E-9	-1.475458268011006E0	1.403070632896743E0
Cd79b	2.320659512556916E-20	-2.632293805957599E0	1.465715382363214E0
Il1rn	2.42422389661724E-4	-1.319541895170599E0	1.2283567445877E0
Irf7	7.748743691281599E-144	-6.713192807464749E0	2.800409116438459E0
Ccr6	2.186156353570264E-8	-2.305303738679444E0	1.402645544526763E0
Rora	6.900886799500315E-15	-1.332777603696903E0	1.032839872825775E0
Il1r2	5.952654833945176E-18	-1.810896743273558E0	1.002205207818747E0
Cd8b1	2.277670629231764E-14	-9.724714874370195E0	1.695840895783476E0
Cd38	1.945629849860204E-36	-3.796969897182318E0	1.606543261001207E0
Ccl19	3.65551513E-316	6.533479231824239E0	10.33559944400827E0
Cd48	5.1074830814523E-76	-3.088197329663993E0	5.758963909978775E0
Stat4	1.52016734469125E-51	3.040120827149491E0	4.852299421562634E0
Csf1	1.800131667218008E-22	1.33771631010014E0	1.885481232002121E0
Fn1	1.244469487634319E-10	-2.227233571238459E0	1.078529488283209E0
Kit	3.462371268232572E-262	-8.55575458968765E0	1.359664123704533E0
CD11b:M1_70|ITGAM|AHS0005|pAbO	3.215382786361494E-30	1.536413183962707E0	1862.699735135451E0
Igkc	1.879652251106333E-14	-4.982861468808335E0	4.403808006438339E0
Hprt	1.668968525135919E-77	-3.304039637248099E0	5.534727752626168E0
Ccl17	7.15853401752648E-208	9.786821399514693E0	10.46387663191183E0
Spp1	2.552300161293371E-47	-5.054948281545619E0	1.01638790152299E0
Slc11a1	2.189296521553364E-12	-1.459614391199531E0	1.819304118811147E0
Mzb1	4.308072729647114E-9	-3.749025230523789E0	1.06509607488897E0
Mmp12	4.05848993172966E-12	-1.352259248649373E0	1.0E0
Cd22	2.326152748747242E-12	-1.622445582282125E0	1.042083378089956E0
Cxcr3	2.382186436087128E-58	-6.094602621166429E0	1.072058332338202E0
Ighm	0.0E0	-10.33939531903508E0	4.752103430131683E0
Cxcl1	1.803659278252644E-39	3.688984097103793E0	5.995423442039396E0
Adam8	8.092959245191168E-231	2.477828596343989E0	32.803038172166E0
Klrk1	3.888388652472009E-51	-2.628741619147876E0	1.667646390189702E0
Ifngr1	7.521190343690121E-115	-5.442106418239781E0	1.850541626919494E0
Cd244	2.522433622241703E-19	-2.175770189357572E0	1.005228732690171E0
Il1b	1.714118360192978E-9	-1.66218762960345E0	1.945455562721008E0

### Sheet: pDC
Cluster 5 mregDC: Gene ID	FDR step up (pDCs vs moDC + DC2 + DC3 + mregDC + DC1)	Fold change (pDCs vs moDC + DC2 + DC3 + mregDC + DC1)	LSMean(pDCs) (pDCs vs moDC + DC2 + DC3 + mregDC + DC1)
Cxcl9	0.0E0	-34.68250004977093E0	1.06911724300306E0
Cd63	0.0E0	-38.10728259326686E0	1.226029755708623E0
Bcl2a1a	0.0E0	-71.44758390074442E0	1.380351467055434E0
Cd52	2.001096893788481E-62	-1.671168294062755E0	93.70130594267539E0
Xbp1	0.0E0	-1.219860714157106E0	67.70427746399127E0
Ctsd	8.248921949990322E-225	-3.990203044526723E0	23.48720750549455E0
Cd74	2.470362689168876E-60	-5.368441287658345E0	41.97080304864903E0
H2-Eb1	3.780589439417156E-26	-2.393936789360916E0	200.9083412860564E0
H2-Ab1	5.022266175506311E-168	-1.401160669655365E0	223.1518289971937E0
Fcer1g	0.0E0	5.005650103304986E0	100.1182707623375E0
H2-Aa	4.538486589820261E-141	-1.179472165045266E0	625.6304331363644E0
Irf8	0.0E0	3.785306579702623E0	285.4013312554016E0
Cd36	3.176853429474127E-207	-5.108007751591026E0	1.329260296760763E0
Lgals1	0.0E0	5.03576523920622E0	201.115583115301E0
Fscn1	0.0E0	-31.49123247484261E0	1.508058406526743E0
Rpn2	4.712485371571175E-92	-1.797492860616115E0	30.19150710777058E0
CD103:M290|pAbO	1.03100857524624E-46	-1.960819495458999E0	460.1879607054125E0
Ccl5	0.0E0	-75.55350175677621E0	2.352105323475797E0
Arg1	1.22129989780473E-300	-6.148444163046655E0	1.051815127743566E0
Sell	0.0E0	18.31818679440751E0	75.89059044259557E0
Iglc3	0.0E0	83.31445330574553E0	191.9638622351922E0
Xcr1	0.0E0	-6.601721132273276E0	1.013308712003832E0
Dusp1	2.136855650686708E-34	1.107285478229337E0	35.33662901841852E0
Fosb	2.076728075843601E-102	1.753578228476272E0	58.54358732922081E0
Lgals3	3.876490302510941E-223	-5.940831259404504E0	3.944348792313093E0
Cd86	0.0E0	-7.82595330345009E0	1.284681749289062E0
Ccr7	2.894547924040645E-202	-13.30800139664015E0	1.931643337622059E0
Lmna	4.587835444553029E-239	-4.462497410203212E0	1.024251990418207E0
Blnk	0.0E0	13.90091741267025E0	31.03995301534996E0
Fyn	0.0E0	12.41068952672604E0	71.25525530195226E0
Cd7	0.0E0	5.961801339464589E0	97.75548126051217E0
Il15ra	4.897150454959419E-207	-5.628384429089896E0	1.471497342146108E0
Itgae	6.809813770581573E-40	-2.181314685468462E0	1.094983793940797E0
Havcr2	1.466666769998669E-86	-3.33450549068415E0	2.906082720254515E0
F4_80|Adgre1|AMM2027|pAbO	2.010954168044852E-51	-1.700018641920021E0	508.7215632708394E0
Myc	5.218815232230728E-256	-5.605207388566745E0	1.095783710110851E0
Tmem97	2.954078058393123E-73	-2.797151850707194E0	1.7483555634075E0
Fth1	0.0E0	2.651626099617859E0	573.8794165523714E0
Sec13	5.378704546904023E-7	-1.825247737759826E0	16.09787157775895E0
Thbs1	1.6963347262563E-124	-5.057946176614302E0	1.041137825251212E0
Pdia4	5.204814116380642E-88	1.4965949393961E0	13.62608550049978E0
Clec10a	0.0E0	31.97798059400098E0	57.45300571478946E0
Cd72	0.0E0	5.532136342652833E0	18.6987443704711E0
Ifnar1	3.379331190218977E-305	4.141119558817604E0	15.04681132969971E0
Mgst1	3.050122000367287E-93	-3.158469300414306E0	1.032139777699967E0
Cd9	0.0E0	-66.43358358182962E0	1.783944654709558E0
Lat2	0.0E0	3.529622730462746E0	18.34766415662852E0
Rorc	3.639082773676591E-93	-2.791986546014127E0	1.035534727313618E0
Klra17	0.0E0	24.39927178464914E0	27.63771944568725E0
H2-Ob	2.100146269504887E-89	-2.760954227705456E0	2.596958879194515E0
Btla	1.122006706799346E-30	-2.312907853183467E0	4.356015906302217E0
Tlr7	0.0E0	17.07742316138037E0	21.31522956564913E0
Ybx3	3.122388775954104E-13	-1.181075125727629E0	8.422894783504432E0
Tcf7	2.436618735860048E-79	-5.354811947313864E0	1.350579727771727E0
Ptprc	0.0E0	2.645003544458012E0	67.48299836774822E0
Tnfrsf4	9.71101547115527E-48	-4.274807967074402E0	1.366673977193098E0
Dusp2	6.471613897535068E-97	-4.593063799695599E0	3.040945112451933E0
Shoc2	1.569226770994478E-12	-1.557157920176027E0	3.162666460492318E0
Ddx58	4.111580416835015E-60	-2.084220888245311E0	1.162907941775465E0
Ada	1.752475752714109E-35	-1.980007096421092E0	1.457578843473271E0
Tgfb3	7.262944034676793E-70	-2.001987843231606E0	1.015883769475849E0
Glg1	0.0019781817180399E0	-1.29753695654945E0	3.235390044809463E0
Nod1	7.548224672816633E-75	-2.432454894592829E0	1.666955857252489E0
Fas	5.059688047885265E-50	-2.227041657828758E0	1.125367641058061E0
Mtor	3.059873316114295E-6	-1.336975784562915E0	3.568140523276043E0
Alas2	3.479310676610577E-49	-1.473788363185535E0	1.00000000000005E0
Selplg	0.0E0	2.432228875776402E0	31.41524699921137E0
Adgre1	1.118472944840631E-67	-2.069208179400523E0	1.03595003483167E0
Cd79b	2.516243903124687E-154	2.971055179648851E0	7.736648302042795E0
Il1rn	2.847929323166659E-42	-1.652784685029458E0	1.007423879686648E0
Irf7	0.0E0	4.927237749204854E0	48.04467411386758E0
Ccr6	4.764169349219919E-5	-1.949011591152286E0	1.635195054886024E0
Rora	1.438977516987227E-32	-1.371127362609995E0	1.007629211321607E0
Il1r2	1.018437917921673E-30	-1.795915303569824E0	1.009727810037814E0
Cd8b1	0.0E0	38.39624435398319E0	74.4577225593639E0
Cd38	7.31873762E-314	3.703403643122156E0	13.661715290385E0
Ccl19	1.399347367594314E-47	-3.232055907983263E0	1.063229785977168E0
Cd48	4.275242233197381E-173	1.487846158568234E0	21.71349426670986E0
Stat4	1.667445077748769E-7	-1.607178332777696E0	1.420196073368684E0
Csf1	5.560316802322567E-19	-1.484603505373729E0	1.060530791892852E0
Fn1	1.858372265105738E-27	-2.352602989244899E0	1.025558221377011E0
Kit	0.0E0	-5.848450626202178E0	1.968253711121832E0
CD11b:M1_70|ITGAM|AHS0005|pAbO	0.0E0	-8.712145806414947E0	177.8369647760255E0
Igkc	0.0E0	16.68792366348232E0	87.81168491802599E0
Hprt	1.32969196702205E-13	-1.783755962658613E0	9.776356463013542E0
Ccl17	8.203150836833999E-19	-2.906660121440641E0	1.017799019511584E0
Spp1	1.574260654042716E-83	-4.821884061430769E0	1.063558176803127E0
Slc11a1	5.80172037310781E-96	-2.739758465907765E0	1.027071894702486E0
Mzb1	5.215345488540046E-306	14.07971035483388E0	15.51924681869241E0
Mmp12	1.439813531466588E-20	-1.347215892620395E0	1.003259633030551E0
Cd22	2.006515404805046E-17	-1.533924296893321E0	1.095284408997768E0
Cxcr3	0.0E0	5.170030163981684E0	17.15250581142027E0
Ighm	0.0E0	12.00143280285644E0	176.7743129824667E0
Cxcl1	1.410141657652616E-13	-2.566426672684821E0	1.02092282476746E0
Adam8	0.0E0	-16.34358560891993E0	1.196791971909816E0
Klrk1	8.623311226067443E-133	-3.247315285973902E0	1.368410011450006E0
Ifngr1	1.575922231622161E-102	-3.147879567513231E0	3.118676338234529E0
Cd244	3.654241549028013E-7	1.334246351899173E0	2.515245615534807E0
Il1b	2.693807011399233E-63	-3.287061697435519E0	1.038927210696212E0
