## Supplementary Table 4 for "Brain tumor induce immunoregulatory dendritic cells in tumor draining lymph nodes that can be targeted by OX40"

### Sheet: DC1
Feature ID	P-value (GESEA i.c. vs sc)	FDR step up (GESEA i.c. vs s.c.)	Fold change (GESEA i.c. vs s.c.)	LSMean (GESA i.c. vs s.c.)
Itgae	7.425504374381354E-16	4.136005936530414E-13	2.90375	2.501058488997857E0
Mbp	4.507827900534484E-4	0.05021720281195415E0	1.91535	6.182926590671093E0
Tlr3	0.001403602154995879E0	0.1116866286189578E0	-1.26298	6.83044981568136E0
Il15	0.002619916326642492E0	0.1621437104377631E0	2.3773	1.213675213675236E0
Cd40	0.007129608837213732E0	0.2953944764332305E0	2.11698	2.828953465807582E0
Adam8	0.01105859151232313E0	0.384977217022749E0	1.68186	10.94363836373631E0
Irf7	0.01374326503764252E0	0.4252777014426045E0	3.19773	4.967987180229072E0
Ikbkb	0.0962709610906943E0	1.0E0	-1.30279	6.55284965313111E0

### Sheet: DC2
Feature ID	P-value (GESEA i.c. vs sc)	FDR step up (GESEA i.c. vs s.c.)	Fold change (GESEA i.c. vs s.c.)	LSMean (GESA i.c. vs s.c.)
Cd34	6.153349089614815E-14	3.427415442915452E-11	2.99526	1.189627143742506E0
Fcer1a	1.091875643581506E-12	2.027249111583012E-10	1.73502	0.999999999999917E0
Cpa3	1.091875643581515E-12	2.027249111583012E-10	7.79897	0.9999999999996896E0
Il1rl1	1.462626684430537E-11	2.036707658069523E-9	4.30761	0.9999999999996896E0
Gzmb	2.4E-10	2.67E-8	18.82
C1qa	5.769396267221432E-9	4.016942151052922E-7	3.37309	1.015648717587157E0
Klrg1	5.67E-8	3.16E-6	-1.78
Tcf7	3.82E-8	2.36E-6	-1.76
Jchain	5.26E-7	2.09E-5	-6.69
Ltb	2.782089921444425E-7	1.192018527880419E-5	-3.1991	4.552554405330895E0
Ccr6	1.49E-7	6.89E-6	-1.63
Nkg7	5.574584156771486E-6	1.411383352418963E-4	6.36119	1.111928639530756E0
Ifitm3	1.6240254511827E-6	5.321071625345671E-5	2.13265	10.40677951729498E0
Xcl1	9.313698663803327E-5	0.00192138153916239E0	-1.88954	15.39677875922577E0
Fcer2a	7.905781642631319E-5	0.001693661682671402E0	-2.27594	8.675130470741124E0
Irf7	5.085504406542602E-5	0.001133050381777692E0	2.0425	6.285600037392511E0
S100a8	1.420715405061648E-5	3.297243669247242E-4	26.7076	0.9999999999999134E0
Cd9	8.47E-4	0.01	-1.9
Icos	2.733075575410561E-4	0.004765734499567682E0	-2.0444	3.02917145665262E0
Iglc3	0.009184713644529479E0	0.08670992372886305E0	-4.75912	10.15059413766536E0
C1qb	0.001010380900399351E0	0.01607949032921252E0	2.31299	1.000000000000045E0
Cd200	0.008000821875563866E0	0.07818346990682584E0	-2.6219	6.023251363228034E0
Tnfrsf9	0.01205782063936648E0	0.1002418820317482E0	-2.24302	2.817483685338139E0
Ccr1	0.001439522886379123E0	0.02227261799203255E0	2.26604	0.9999999999996612E0
Mki67	0.02101629601034455E0	0.1540273273389726E0	2.72136	1.82614483911574E0

### Sheet: DC3
Feature ID	P-value (GESEA i.c. vs sc)	FDR step up (GESEA i.c. vs s.c.)	Fold change (GESEA i.c. vs s.c.)	LSMean (GESA i.c. vs s.c.)
Elane	1.065527765834185E-26	1.978329885232364E-24	-5.63204	5.632042151583727E0
Klrk1	9.307853458680933E-7	5.18447437648528E-5	1.61296	7.485566537225802E0
Cd34	2.767919209454075E-5	8.565172220366223E-4	-5.86017	9.874535720935919E0
Egr1	2.692524508813685E-5	8.565172220366223E-4	-1.6292	45.26135293829565E0
Lyz2	9.95E-4	0.01	-1.58	18.25
Il1b	5.632150362448756E-4	0.01161891759957021E0	-1.56412	10.40293271266596E0
Bcl2a1a	5.058870551503066E-4	0.01159845796536535E0	1.70487	69.03682226329033E0
S100a10	5.048190005708116E-4	0.01159845796536535E0	-1.51118	20.47552631918879E0
Tspan32	3.39E-3	0.05	-1.87	1.95
Irf7	0.004782493093285559E0	0.06054201484000128E0	1.6089	15.97132619852401E0
Cd244	0.008377244989621144E0	0.08973318190805726E0	1.56303	1.849274530829339E0
Fut4	0.005600114083806858E0	0.06636730946128554E0	1.54655	2.642488253284399E0
Nkg7	0.07158945984736108E0	0.4785130025388422E0	-1.64036	1.671675086388219E0
Adgrg3	0.04	0.29	-1.58
Stat4	0.04455442773276982E0	0.3495326231993351E0	-2.07156	2.11866959667179E0
Ccl9	0.0334841913668212E0	0.2825862816866577E0	-6.40012	6.400124978903136E0
Ccnd2	0.03	0.24	-1.72	1.76
Lamp3	0.03	0.25	-1.55	3.81
Ccl2	0.01599915382006159E0	0.1536470461685225E0	1.86187	1.730705494675996E0

### Sheet: mregDC
Feature ID	P-value (GESEA i.c. vs sc)	FDR step up (GESEA i.c. vs s.c.)	Fold change (GESEA i.c. vs s.c.)	LSMean (GESA i.c. vs s.c.)
Arg2	5.220585016670452E-6	2.907865854285442E-4	-1.67972	3.279888573674612E0
CD11b|pAbO	1.596707226227711E-6	9.881843611209277E-5	-1.64331	2312.595073968288E0
Ifitm3	8.028047726842843E-5	0.003194016131322474E0	2.42649	1.458996945809304E0
Cxcl1	2.81382068008676E-5	0.001306081765673604E0	-1.8412	7.757981225802467E0
Tmem173	6.311458045726187E-4	0.01757741065734743E0	1.76507	3.651030968001578E0
Dpp4	6.037645604562446E-4	0.01757741065734743E0	2.07689	3.679423318607405E0
Cd8a	0.008407469031878258E0	0.1114990535894331E0	1.79829	9.4510328033757E0
Cd1d1	0.001060902497917698E0	0.02686012233364355E0	1.70281	3.005474575313428E0
Lgals3	0.002131951634771356E0	0.04241060930598733E0	1.74888	7.797964850396509E0
Icos	0.004055194604667026E0	0.0684467695393798E0	1.55869	1.457646648354633E0
Btla	0.02254039731875613E0	0.2314786800438699E0	2.24819	1.104087209400859E0
Irf7	0.01179855953114912E0	0.1493590377011377E0	3.14207	1.477003692714788E0
